# Proteomic Analysis of Breast Cancer Subtypes Identifies Stromal Protein Profiles that Contribute to Aggressive Malignant Behavior

**DOI:** 10.1101/2025.01.21.634187

**Authors:** Jordan B. Burton, Philippe Gascard, Deng Pan, Joanna Bons, Rosemary Bai, Chira Chen-Tanyolac, Joseph A. Caruso, Christie L. Hunter, Birgit Schilling, Thea D. Tlsty

## Abstract

Breast cancer manifests as multiple subtypes with distinct patient outcomes and treatment strategies. Here, we optimized proteomic analysis of Formalin-Fixed Paraffin-Embedded (FFPE) specimens from patients diagnosed with five breast cancer subtypes, luminal A, luminal B, Her2, triple negative (TNBC) and metaplastic breast cancers (MBC), and from disease-free individuals undergoing reduction mammoplasty (RM). We identified and quantified ∼6,000 protein groups (with >2 peptides per protein) with significant changes in over 26% of proteins comparing each cancer subtype with control RM. Stringent statistical filters allowed us to deeply mine 576 significant conserved protein changes shared by all subtypes and protein changes unique to each subtype. The most aggressive subtype, MBC, revealed exacerbated stromal stress responses, as illustrated by a collagenolytic extracellular matrix (ECM) and immune participation biased towards neutrophils and eosinophils. Immunostaining of breast tissue sections confirmed differences across subtypes, in particular, a strong upregulation of SERPINH1, neutrophil-specific myeloperoxidase and eosinophil cationic protein in MBC. In summary, we present deep proteomic, digitalized protein abundance profiles, generated from FFPE breast cancer tissues, that revealed significant changes in ECM and cellular proteins.

**Statement of Significance of the Study:** This study is significant as it discovered deep proteomic signatures for the highly aggressive and malignant metaplastic breast cancer (MCB) which is now considered a fifth subtype based upon its remarkable intra-tumoral heterogeneity that illustrates its unique cell plasticity. To efficiently analyze formalin-fixed paraffin-embedded (FFPE) breast tissues from patients with different breast cancer subtypes and disease-free individuals, we optimized a novel workflow in which we combined paraffinization and Folch extraction. We identified and confidently quantified ∼6,000 protein groups. We were able to find robust changes in extracellular matrix (ECM) with cancer, even though no ECM enrichments were performed. Interestingly, despite the relatively small human cohort size (42 patients), distinct protein signatures emerged throughout all cancer subtypes – common and unique – with remarkable statistical significance for many cancer-relevant proteins and pathways. This Pilot study indicates the hypothesis that an altered stroma can dictate epithelial tumor cell fate. We also observed that MBC was characterized by an especially immunosuppressed tumor environment. We do note the limitation of the relatively small cohort size of our study, and in the future additional patient cohorts will be needed to further validate our findings.
