## Supplementary material for "Proteomic Analysis of Breast Cancer Subtypes Identifies Stromal Protein Profiles that Contribute to Aggressive Malignant Behavior": Suppl Table 1

### Sheet: Sheet1
Supplementary Table S1 - Patient Demographic and Sample Information
SPECIMENS SUBJECTED TO PROTEOMIC ANALYSIS
RM																												Proc. Start	Proc. End	Needle Gauge/Size	Collection Time
Specimen Id	Specimen Id	Group	Tissue		Specimen Type		Anatomic Site	Subsite	DX	Donor Specimen Type	Donor Anatomic Site	Donor Subsite	Donor DX	Age	Sex	Race	Prep	Primary	Metastatic	% Necrosis	% Lesion	% Stroma	% Tumor	% Cellularity	% Acellular Mucin	Stage	Grade
RM1	RM 175	DISEASE-FREE	BREAST		REDUCTION MAMMOPLASTY									33	F	W	Fixed, Paraffin Block, Formalin 10%	BREAST
RM2	RM 94	DISEASE-FREE	BREAST		REDUCTION MAMMOPLASTY									44	F	B	Fixed, Paraffin Block, Formalin 10%	BREAST
RM3	RM 106	DISEASE-FREE	BREAST		REDUCTION MAMMOPLASTY									43	F	W	Fixed, Paraffin Block, Formalin 10%	BREAST
RM4	RM 291	DISEASE-FREE	BREAST		REDUCTION MAMMOPLASTY									53	F	B	Fixed, Paraffin Block, Formalin 10%	BREAST
RM5	RM 95	DISEASE-FREE	BREAST		REDUCTION MAMMOPLASTY									54	F	W	Fixed, Paraffin Block, Formalin 10%	BREAST
RM6	RM 104	DISEASE-FREE	BREAST		REDUCTION MAMMOPLASTY									58	F	B	Fixed, Paraffin Block, Formalin 10%	BREAST
RM7	RM 117	DISEASE-FREE	BREAST		REDUCTION MAMMOPLASTY									59	F	W	Fixed, Paraffin Block, Formalin 10%	BREAST
LUMINAL A
Specimen Id	Specimen Id	Group	Tissue		Specimen Type		Anatomic Site	Subsite	DX	Donor Specimen Type	Donor Anatomic Site	Donor Subsite	Donor DX	Age	Sex	Race	Prep	Primary	Metastatic	% Necrosis	% Lesion	% Stroma	% Tumor	% Cellularity	% Acellular Mucin	Stage	Grade
ERBC1	WD-80873	MALIGNANT	BREAST		CARCINOMA \ INVASIVE DUCTAL									69	F	W	Fixed, Paraffin Block, Formalin 10%	BREAST		0	20	80	10	20	0	Stage IIA
ERBC2	WD-80874	MALIGNANT	BREAST		CARCINOMA \ INVASIVE DUCTAL									73	F	W	Fixed, Paraffin Block, Formalin 10%	BREAST		0	40	60	20	40	0	Stage IIB
ERBC3	WD-80876	MALIGNANT	BREAST		CARCINOMA \ INVASIVE LOBULAR									46	F	W	Fixed, Paraffin Block, Formalin 10%	BREAST		0	60	40	50	60	0	Stage IIB
ERBC4	WD-80877	MALIGNANT	BREAST		CARCINOMA \ INVASIVE DUCTAL									58	M	W	Fixed, Paraffin Block, Formalin 10%	BREAST	BONE	0	40	60	80	40	0	Stage IV	G3 Poorly differentiated
ERBC5	WD-80878	MALIGNANT	BREAST		CARCINOMA \ INVASIVE DUCTAL									66	F	W	Fixed, Paraffin Block, Formalin 10%	BREAST	LYMPH NODE	0	40	60	60	40	0	Stage IIIC	G3 Poorly differentiated
ERBC6	WD-80879	MALIGNANT	BREAST		CARCINOMA \ INVASIVE									68	F	W	Fixed, Paraffin Block, Formalin 10%	BREAST		5	100	50	100	85	0	Stage IIA
ERBC7	WD-80880	MALIGNANT	BREAST		CARCINOMA \ INVASIVE DUCTAL									67	M	W	Fixed, Paraffin Block, Formalin 10%	BREAST		20	70	30	90	70	0	Stage IIA
LUMINAL B
Specimen Id	Specimen Id	Group	Tissue		Specimen Type		Anatomic Site	Subsite	DX	Donor Specimen Type	Donor Anatomic Site	Donor Subsite	Donor DX	Age	Sex	Race	Prep	Primary	Metastatic	% Necrosis	% Lesion	% Stroma	% Tumor	% Cellularity	% Acellular Mucin	Stage	Grade
TPBC1	WD-80884	MALIGNANT	BREAST		CARCINOMA									66	F	W	Fixed, Paraffin Block, Formalin 10%	BREAST	LYMPH NODE	0	50	50	70	50	70	Stage IIB
TPBC2	WD-80886	MALIGNANT	BREAST		CARCINOMA \ INVASIVE DUCTAL									47	F	U	Fixed, Paraffin Block, Formalin 10%	BREAST		0	80	20	40	80	0	Stage IIA	G2 Moderately differentiated
TPBC3	WD-80887	MALIGNANT	BREAST		CARCINOMA \ INVASIVE									50	F	W	Fixed, Paraffin Block, Formalin 10%	BREAST		0	50	50	100	80	0	Stage IIB
TPBC4	WD-80889	MALIGNANT	BREAST		CARCINOMA									44	F	W	Fixed, Paraffin Block, Formalin 10%	BREAST	OVARY	0	70	30	100	70	0	Stage IV
TPBC5	WD-80894	MALIGNANT	BREAST		CARCINOMA \ INVASIVE DUCTAL									56	F	W	Fixed, Paraffin Block, Formalin 10%	BREAST	LYMPH NODE	0	30	70	30	30	0	Stage IIIC
TPBC6	WD-80896	MALIGNANT	BREAST		CARCINOMA \ INVASIVE DUCTAL									75	F	W	Fixed, Paraffin Block, Formalin 10%	BREAST	LYMPH NODE	0	80	20	100	80	0	Stage IIIB
TPBC7	WD-80897	MALIGNANT	BREAST		CARCINOMA \ INVASIVE									49	F	W	Fixed, Paraffin Block, Formalin 10%	BREAST		0	70	30	50	80	0	Stage IIA
HER2+
Specimen Id	Specimen Id	Group	Tissue		Specimen Type		Anatomic Site	Subsite	DX	Donor Specimen Type	Donor Anatomic Site	Donor Subsite	Donor DX	Age	Sex	Race	Prep	Primary	Metastatic	% Necrosis	% Lesion	% Stroma	% Tumor	% Cellularity	% Acellular Mucin	Stage	Grade
HERBC1	WD-80872	MALIGNANT	BREAST		CARCINOMA \ INVASIVE DUCTAL									60	F	W	Fixed, Paraffin Block, Formalin 10%	BREAST	LYMPH NODE	0	40	60	80	40	0	Stage IIIA	G3 Poorly differentiated
HERBC2	WD-80888	MALIGNANT	BREAST		CARCINOMA \ INVASIVE DUCTAL									47	F	W	Fixed, Paraffin Block, Formalin 10%	BREAST		0	80	20	80	80	0	Stage IIA
HERBC3	WD-80890	MALIGNANT	BREAST		CARCINOMA \ INVASIVE DUCTAL									84	F	W	Fixed, Paraffin Block, Formalin 10%	BREAST	LYMPH NODE	0	70	30	80	70	0	Stage IIIA
HERBC4	WD-80891	MALIGNANT	BREAST		CARCINOMA \ INVASIVE									45	F	B	Fixed, Paraffin Block, Formalin 10%	BREAST		0	60	40	70	40	0	Stage IIA
HERBC5	WD-80892	MALIGNANT	BREAST		CARCINOMA \ INVASIVE DUCTAL									31	F	W	Fixed, Paraffin Block, Formalin 10%	BREAST	LYMPH NODE	0	20	80	20	20	0	Stage IIIA
HERBC6	WD-80900	MALIGNANT	BREAST		CARCINOMA \ INVASIVE DUCTAL									36	F	W	Fixed, Paraffin Block, Formalin 10%	BREAST		0	80	20	20	80	0	Stage I
HERBC7	WD-80901	MALIGNANT	BREAST		CARCINOMA \ INVASIVE DUCTAL									72	F	U	Fixed, Paraffin Block, Formalin 10%	BREAST	LYMPH NODE	0	30	70	20	30	0	Stage IIIA
TNBC
Specimen Id	Specimen Id	Group	Tissue		Specimen Type		Anatomic Site	Subsite	DX	Donor Specimen Type	Donor Anatomic Site	Donor Subsite	Donor DX	Age	Sex	Race	Prep	Primary	Metastatic	% Necrosis	% Lesion	% Stroma	% Tumor	% Cellularity	% Acellular Mucin	Stage	Grade
TNBC1	WD-80875	MALIGNANT	BREAST		CARCINOMA \ INVASIVE DUCTAL									84	F	W	Fixed, Paraffin Block, Formalin 10%	BREAST		0	50	50	50	50	0	Stage IIA	G3 Poorly differentiated
TNBC2	WD-80885	MALIGNANT	BREAST		CARCINOMA \ INVASIVE DUCTAL									34	F	W	Fixed, Paraffin Block, Formalin 10%	BREAST		20	50	50	100	50	0	Stage IIB	G3 Poorly differentiated
TNBC3	WD-80893	MALIGNANT	BREAST		CARCINOMA \ INVASIVE DUCTAL									51	F	W	Fixed, Paraffin Block, Formalin 10%	BREAST		0	80	20	100	80	0
TNBC4	WD-80895	MALIGNANT	BREAST		CARCINOMA \ INVASIVE DUCTAL									92	F	W	Fixed, Paraffin Block, Formalin 10%	BREAST		10	60	40	70	60	0	Stage IIIB	G3 Poorly differentiated
TNBC5	WD-80902	MALIGNANT	BREAST		CARCINOMA \ INVASIVE DUCTAL									55	F	W	Fixed, Paraffin Block, Formalin 10%	BREAST	LYMPH NODE	0	60	40	50	70	0	Stage IIB
TNBC6	WD-80903	MALIGNANT	BREAST		CARCINOMA \ INVASIVE DUCTAL									66	F	W	Fixed, Paraffin Block, Formalin 10%	BREAST		0	60	40	90	60	0	Stage IIA
TNBC7	WD-80904	MALIGNANT	BREAST		CARCINOMA \ INVASIVE DUCTAL									41	F	W	Fixed, Paraffin Block, Formalin 10%	BREAST		0	50	50	10	50	0	Stage IC
MBC
Specimen Id	Specimen Id	Group	Tissue		Specimen Type		Anatomic Site	Subsite	DX	Donor Specimen Type	Donor Anatomic Site	Donor Subsite	Donor DX	Age	Sex	Race	Prep	Primary	Metastatic	% Necrosis	% Lesion	% Stroma	% Tumor	% Cellularity	% Acellular Mucin	Stage	Grade
MBCREC	WD-82424	MALIGNANT	SKIN AND SOFT TISSUE CHEST WALL		DENSE FIBROTIC TISSUE MORPHOLOGICALLY CONSISTENT WITH ORIGINALMETAPLASTIC BREAST CARCINOMA									82	F	W	Fixed, Paraffin Block, Formalin 10%	BREAST
MBC1	69928T001	MALIGNANT	BREAST		CARCINOMA \ INVASIVE METAPLASTIC ADENOCARCINOMA WITH MUCINOUS, SIGNET RING AND SQUAMOUS FEATURES									91	F	W	Fixed, Paraffin Block, Formalin 10%	BREAST					95	30	70		G1
MBC2	89165T001	MALIGNANT	BREAST		CARCINOMA \ INVASIVE METAPLASTIC ADENOCARCINOMA									60	F	B	Fixed, Paraffin Block, Formalin 10%	BREAST								Stage III	G3
MBC3	89789T002	MALIGNANT	BREAST		CARCINOMA \ INVASIVE METAPLASTIC ADENOCARCINOMA WITH EXTENSIVE SPINDLE CELL COMPONENTAND FOCIOF HETEROLOGOUS DIFFERENTIATION (OSTEOSARCOMA)									56	F	H	Fixed, Paraffin Block, Formalin 10%	BREAST									G3
MBC4	MAD09-00008	MALIGNANT	BREAST		CARCINOMA \ CARCINOMA WITH CARTILAGINOUS METAPLASIA									30	F	H	Fixed, Paraffin Block, Formalin 10%	BREAST									G3
MBC5	MAD11-00398	MALIGNANT	BREAST		CARCINOMA \ INVASIVE CARCINOMA WITH METAPLASIA									78	F	W	Fixed, Paraffin Block, Formalin 10%	BREAST									G3
MBC6	MAD11-00715	MALIGNANT	BREAST		CARCINOMA \ INVASIVE CARCINOMA WITH METAPLASIA									86	F	W	Fixed, Paraffin Block, Formalin 10%	BREAST
ADDITIONAL SPECIMENS USED FOR IMMUNOHISTOCHEMITRY-BASED VALIDATION
RM
Specimen Id	Specimen Id	Group	Tissue		Specimen Type		Anatomic Site	Subsite	DX	Donor Specimen Type	Donor Anatomic Site	Donor Subsite	Donor DX	Age	Sex	Race	Prep	Primary	Metastatic	% Necrosis	% Lesion	% Stroma	% Tumor	% Cellularity	% Acellular Mucin	Stage	Grade
	RM179	DISEASE-FREE	BREAST		REDUCTION MAMMOPLASTY									34	F	W	Fixed, Paraffin Block, Formalin 10%	BREAST
	RM211	DISEASE-FREE	BREAST		REDUCTION MAMMOPLASTY									26	F	W	Fixed, Paraffin Block, Formalin 10%	BREAST
	RM226	DISEASE-FREE	BREAST		REDUCTION MAMMOPLASTY									50	F	W	Fixed, Paraffin Block, Formalin 10%	BREAST
	RM231	DISEASE-FREE	BREAST		REDUCTION MAMMOPLASTY									22	F	W	Fixed, Paraffin Block, Formalin 10%	BREAST
	RM251	DISEASE-FREE	BREAST		REDUCTION MAMMOPLASTY									46	F	W	Fixed, Paraffin Block, Formalin 10%	BREAST
	RM253	DISEASE-FREE	BREAST		REDUCTION MAMMOPLASTY									39	F	W	Fixed, Paraffin Block, Formalin 10%	BREAST
	RM259	DISEASE-FREE	BREAST		REDUCTION MAMMOPLASTY									49	F	W	Fixed, Paraffin Block, Formalin 10%	BREAST
	RM303	DISEASE-FREE	BREAST		REDUCTION MAMMOPLASTY									19	F	A	Fixed, Paraffin Block, Formalin 10%	BREAST
	RM310	DISEASE-FREE	BREAST		REDUCTION MAMMOPLASTY									25	F	A	Fixed, Paraffin Block, Formalin 10%	BREAST
LUMINAL A
Specimen Id	Specimen Id	Group	Tissue		Specimen Type		Anatomic Site	Subsite	DX	Donor Specimen Type	Donor Anatomic Site	Donor Subsite	Donor DX	Age	Sex	Race	Prep	Primary	Metastatic	% Necrosis	% Lesion	% Stroma	% Tumor	% Cellularity	% Acellular Mucin	Stage	Grade
	WD-80881	MALIGNANT	BREAST		CARCINOMA \ INVASIVE DUCTAL									65	F	W	Fixed, Paraffin Block, Formalin 10%	BREAST		20	60	40	50	60	0	Stage IIA	G3
	D44295	MALIGNANT	BREAST		CARCINOMA \ INVASIVE DUCTAL									48	F	W	Fixed, Paraffin Block, Formalin 10%	BREAST
	D44348	MALIGNANT	BREAST		CARCINOMA \ INVASIVE DUCTAL									78	F	B	Fixed, Paraffin Block, Formalin 10%	BREAST			70	30
	D52466	MALIGNANT	BREAST		CARCINOMA \ INVASIVE DUCTAL									61	F	W	Fixed, Paraffin Block, Formalin 10%	BREAST
	D52472	MALIGNANT	BREAST		CARCINOMA \ INVASIVE DUCTAL									63	F	W	Fixed, Paraffin Block, Formalin 10%	BREAST
	D52476	MALIGNANT	BREAST		CARCINOMA \ INVASIVE DUCTAL									53	F	W	Fixed, Paraffin Block, Formalin 10%	BREAST
	D52488	MALIGNANT	BREAST		CARCINOMA \ INVASIVE DUCTAL									48	F	B	Fixed, Paraffin Block, Formalin 10%	BREAST
	D52490	MALIGNANT	BREAST		CARCINOMA \ INVASIVE DUCTAL									70	M	W	Fixed, Paraffin Block, Formalin 10%	BREAST
	D52491	MALIGNANT	BREAST		CARCINOMA \ INVASIVE DUCTAL									72	F	U	Fixed, Paraffin Block, Formalin 10%	BREAST
	107736	MALIGNANT	BREAST		CARCINOMA \ INVASIVE DUCTAL									56	F	W	Fixed, Paraffin Block, Formalin 10%	BREAST		0	60	40	80	60	0	Stage I	G2
	107737	MALIGNANT	BREAST		CARCINOMA \ INVASIVE DUCTAL									35	F	W	Fixed, Paraffin Block, Formalin 10%	BREAST	LYMPH NODE	0	40	60	25	40	0	Stage IIIA	G3
	107738	MALIGNANT	BREAST		CARCINOMA \ INVASIVE DUCTAL									46	F	W	Fixed, Paraffin Block, Formalin 10%	BREAST		0	30	40	10	30	0	Stage IIA	G2
	107739	MALIGNANT	BREAST		CARCINOMA \ INVASIVE DUCTAL									41	F	W	Fixed, Paraffin Block, Formalin 10%	BREAST		0	30	70	80	30	0	Stage I
LUMINAL B
Specimen Id	Specimen Id	Group	Tissue		Specimen Type		Anatomic Site	Subsite	DX	Donor Specimen Type	Donor Anatomic Site	Donor Subsite	Donor DX	Age	Sex	Race	Prep	Primary	Metastatic	% Necrosis	% Lesion	% Stroma	% Tumor	% Cellularity	% Acellular Mucin	Stage	Grade
	80898	MALIGNANT	BREAST		CARCINOMA \ INVASIVE DUCTAL									63	F	W	Fixed, Paraffin Block, Formalin 10%	BREAST		0	70	30	70	70	0	Stage IIA
	80899	MALIGNANT	BREAST		CARCINOMA \ INVASIVE DUCTAL									65	F	W	Fixed, Paraffin Block, Formalin 10%	BREAST		0	50	50	30	50	0		G3
	D52494	MALIGNANT	BREAST		CARCINOMA \ INVASIVE DUCTAL									40	F	W	Fixed, Paraffin Block, Formalin 10%	BREAST
HER2+
Specimen Id	Specimen Id	Group	Tissue		Specimen Type		Anatomic Site	Subsite	DX	Donor Specimen Type	Donor Anatomic Site	Donor Subsite	Donor DX	Age	Sex	Race	Prep	Primary	Metastatic	% Necrosis	% Lesion	% Stroma	% Tumor	% Cellularity	% Acellular Mucin	Stage	Grade
	D44297	MALIGNANT	BREAST		CARCINOMA \ INVASIVE DUCTAL									47	F	B	Fixed, Paraffin Block, Formalin 10%	BREAST		0	80	20
TNBC
Specimen Id	Specimen Id	Group	Tissue		Specimen Type		Anatomic Site	Subsite	DX	Donor Specimen Type	Donor Anatomic Site	Donor Subsite	Donor DX	Age	Sex	Race	Prep	Primary	Metastatic	% Necrosis	% Lesion	% Stroma	% Tumor	% Cellularity	% Acellular Mucin	Stage	Grade
	80905	MALIGNANT	BREAST		CARCINOMA \ INVASIVE DUCTAL									45	F	B	Fixed, Paraffin Block, Formalin 10%	BREAST		0	80	20	90	80	0	Stage IIA	G3 Poorly differentiated
	D44294	MALIGNANT	BREAST		CARCINOMA \ INVASIVE DUCTAL									44	F	W	Fixed, Paraffin Block, Formalin 10%	BREAST		0	80	20
	D44301	MALIGNANT	BREAST		CARCINOMA \ INVASIVE DUCTAL									78	F	W	Fixed, Paraffin Block, Formalin 10%	BREAST		0	40	60
	107735	MALIGNANT	BREAST		CARCINOMA \ INVASIVE DUCTAL									84	F	B	Fixed, Paraffin Block, Formalin 10%	BREAST		30	60	40	90	60	0	Stage IIA	G3 Poorly differentiated
	WD262	MALIGNANT	BREAST		CARCINOMA \ INVASIVE DUCTAL									49	F	W	Fixed, Paraffin Block, Formalin 10%	BREAST		15	80	5
MBC
Specimen Id	Specimen Id	Group	Tissue		Specimen Type		Anatomic Site	Subsite	DX	Donor Specimen Type	Donor Anatomic Site	Donor Subsite	Donor DX	Age	Sex	Race	Prep	Primary	Metastatic	% Necrosis	% Lesion	% Stroma	% Tumor	% Cellularity	% Acellular Mucin	Stage	Grade
	MBC003J2	MALIGNANT	BREAST		CARCINOMA \ INVASIVE METAPLASTIC ADENOCARCINOMA									67	F	B		BREAST
