## Supplementary material for "Proteomic Analysis of Breast Cancer Subtypes Identifies Stromal Protein Profiles that Contribute to Aggressive Malignant Behavior": Suppl Table 5

### Sheet: Sheet1
Supplementary Table S5: Quantitative analysis of multiplex immunohistochemistry for SERPINH1+VIM+ cells, MPO+ITGAM+ cells and RNAse3+ITGAM+ cells
Tissue specimen	Analyzed Area (mm2)	SERPINH1 Positive Cells /mm2	VIM Positive Cells /mm2	SERPINH1 Positive VIM Positive Cells /mm2	Analyzed Area (mm2)	MPO Positive Cells /mm2	ITGAM Positive Cells /mm2	MPO Positive ITGAM Positive Cells /mm2	Analyzed Area (mm2)	RNAse3 Positive Cells /mm2	ITGAM Positive Cells /mm2	RNAse3 Positive ITGAM Positive Cells /mm2
RM094	0.643734	0	170.878	0	1.02218	51.8499	11.7396	1.9566	0.763709	7.85639	20.9504	0
RM095	0.688544	0	72.617	0	3.76281	0.531518	7.44125	0.265759	3.64966	1.09599	7.12395	0
RM106	5.56696	13.652	919.352	1.97594	3.66155	3.00419	15.2941	1.36554	3.59473	7.78918	8.06737	0
RM175	2.849	12.285	194.454	2.457	1.76757	7.92046	7.35471	1.69724	0.741855	14.8277	1.34797	0
RM179	3.82055	28.2682	303.621	5.49659	3.34435	2.3921	14.9506	0.897036	3.74718	2.66867	31.7572	0.266867
RM211	4.19563	24.7877	245.732	7.86532	3.69691	1.35248	19.2052	0.811489	3.83047	0.522129	15.6639	0.261065
RM226	2.27606	501.305	73.3724	5.71163	0.75393	6.63192	7.9583	1.32638	2.63678	230.585	4.93026	3.41326
RM231	2.68861	24.9199	34.2184	0.743879	2.26291	11.4896	3.53527	2.20954	1.89531	30.6019	8.44189	7.91427
RM251	4.13992	70.0496	358.702	5.55566	3.74027	0.80208	22.4582	0.26736	3.36344	3.56778	24.3798	0
RM253	4.13912	30.9244	277.595	5.55673	3.45649	11.5724	11.2831	1.73586	1.91411	18.8077	4.70194	2.08975
RM259	2.65712	13.5485	247.26	2.63443	3.07003	28.3385	13.0292	0.32573	2.55286	2.35031	2.74202	0
RM303	2.17114	3.68471	33.623	0.460588	1.92652	4.67164	0	0	2.16067	32.8601	2.31409	0.925637
RM310	2.54458	24.3655	221.255	7.07386	1.40489	31.3193	17.795	0	3.32421	41.5137	43.0178	0.300824
Luminal A 80873	4.12728	77.7752	190.682	15.9912	3.75462	11.4526	13.5833	6.12579	3.88018	28.6069	28.3492	18.0404
Luminal A 80874	4.54431	42.0306	486.983	49.7326	1.3353	1.49779	39.6915	0	4.85986	8.2307	0.411535	0.205767
Luminal A 80876	4.27346	100.387	148.826	15.4442	4.24542	9.89302	4.71096	2.82658	4.25626	1.17474	0.234948	0.234948
Luminal A 80877	4.6618	125.488	63.0657	16.3027	4.6653	1.07174	0.857394	0.428697	4.66916	22.488	17.3479	17.3479
Luminal A 80878	2.20432	186.452	100.258	49.9021	3.30745	12.6986	31.7465	0.907043	2.54464	1.17895	0.392984	0
Luminal A 80879	3.85627	17.3743	99.8375	11.1507	3.83323	10.4351	56.3493	1.04351	3.81055	33.591	15.4833	2.36186
Luminal A 80880	3.24512	119.872	327.569	24.3443	3.88974	2.31378	1.02835	0.771259	3.60633	5.5458	1.94103	1.10916
Luminal A 80881	3.89394	24.3969	82.6927	8.47472	3.52958	1.4166	23.7988	0.566639	4.67215	0	50.5121	0
Luminal A D44295	3.71108	201.828	174.882	3.23356	2.54707	13.3487	11.3856	1.17782	1.70038	7.05725	16.4669	0.588104
Luminal A D44348	3.88284	29.1024	76.7479	6.69613	3.86306	38.3116	4.1418	2.0709	3.47868	6.03677	8.04903	3.16212
Luminal A D52466	5.43828	288.694	314.989	79.2529	3.88354	33.7321	39.6545	4.89244	4.26748	20.1524	3.98361	1.17165
Luminal A D52472	4.97669	20.0937	116.744	5.82716	5.01331	13.165	53.8566	3.59044	3.83623	135.55	20.8538	18.5077
Luminal A D52476	3.48782	122.426	235.964	17.4894	3.85928	8.80994	14.7696	2.85027	3.87873	3.0938	17.0159	0.257816
Luminal A D52488	4.63361	114.382	355.878	12.5172	3.86133	14.2438	37.8108	2.84876	4.20471	21.8802	16.4102	3.09177
Luminal A D52490	3.88507	154.437	231.399	26.7691	4.6689	27.2012	13.9219	5.99712	4.6701	0.856513	27.1943	0.642384
Luminal A D52491	5.05158	23.161	146.093	14.253	4.65911	10.517	4.5073	1.07317	5.04658	25.1655	48.7458	1.18892
Luminal A 107736	3.89046	251.384	163.991	91.5058	3.88769	0.257222	2.315	0.771667	3.00526	34.9387	16.9702	16.9702
Luminal A 107737	3.83716	36.746	316.641	18.5033	3.49767	8.86305	8.29124	4.00267	4.27165	46.118	4.44792	2.34101
Luminal A 107738	3.09414	32.3192	205.873	4.52469	3.84153	1.56188	5.72688	1.04125	3.87217	12.9127	24.2758	8.52236
Luminal A 107739	4.26215	24.4008	771.91	26.2778	4.26601	6.5635	11.0173	4.2194	3.78555	4.22659	4.22659	1.32081
Luminal B 80884	2.22178	70.6641	193.989	15.7531	2.17198	6.44573	1.84164	1.38123	1.72027	91.2648	6.97565	6.97565
Luminal B 80886	5.05649	103.827	202.116	43.3107	3.49544	1.14435	8.29651	1.14435	4.24652	2.35487	4.23877	0.470974
Luminal B 80887	4.94698	216.496	412.171	18.5972	3.7285	2.95025	12.0692	1.87743	4.58807	8.50031	9.37214	1.30774
Luminal B 80889	4.67	358.886	429.764	242.398	3.89262	6.16551	4.11034	2.31207	4.28281	3.73586	4.20285	0.700475
Luminal B 80894	3.07719	151.112	428.313	31.1973	1.90381	3.15157	15.2326	2.10105	2.62393	9.1466	21.3421	1.14332
Luminal B 80896	5.44133	65.7927	107.694	39.6962	3.8917	5.39609	5.65305	3.08348	5.05287	3.95815	6.13513	1.97907
Luminal B 80898	4.28181	90.6159	251.296	29.4268	3.89123	5.39676	17.2182	4.11181	4.28066	0.700827	1.40165	0.700827
Luminal B 80899	3.88227	83.7139	46.3646	24.9854	3.88603	9.00661	0.257332	0.257332	3.10869	15.4406	1.28672	1.28672
Luminal B D52494	3.48512	154.657	185.646	40.7446	3.49862	10.2898	11.4331	5.43071	4.27044	1.17084	1.63918	0.702504
Her2 80872	4.28064	14.951	302.758	50.2261	3.49966	17.4303	10.8582	3.71465	3.88658	6.68969	9.77724	1.54377
Her2 80888	5.83789	11.1342	63.0365	26.5507	3.88613	2.31593	1.0293	0.514651	6.22656	22.3237	12.3664	5.46048
Her2 80890	4.27588	5.14514	154.12	22.4515	3.88301	21.3752	4.89312	4.89312	3.11028	26.6857	13.1821	8.6809
Her2 80891	5.06325	30.6127	53.7204	30.0202	3.89026	42.1565	2.82757	2.57052	4.67395	30.3812	11.7674	10.4836
Her2 80892	4.24799	49.6705	118.88	29.4257	3.87459	5.41993	3.61329	1.80664	4.25435	19.9795	11.2826	3.29075
Her2 80900	4.47215	134.387	158.313	41.5907	2.6917	7.43024	10.4023	3.71512	2.316	27.6339	3.02245	2.1589
Her2 80901	3.61104	66.7398	78.9247	5.8155	1.15917	31.9193	5.17611	5.17611	4.67016	44.5381	14.7747	2.56951
Her2 D44297	3.48562	63.9771	111.888	7.45922	1.91643	6.26164	6.78344	3.13082	3.82584	32.6726	6.27313	2.61381
TNBC 80885	4.65496	46.617	209.454	58.4323	3.0371	0.987786	0.658524	0	3.89031	9.76785	0.514097	0
TNBC 80893	3.81966	104.198	62.3091	13.6138	3.89048	34.7001	26.2179	16.4504	3.85332	11.9378	16.3496	1.29758
TNBC 80895	3.88944	44.9936	232.681	118.269	3.87683	2.32149	7.2224	1.03177	4.66518	17.577	19.2918	6.21626
TNBC 80902	3.88646	38.8528	141.517	28.5607	4.27063	51.983	4.449	2.57573	4.66589	2.35754	5.35804	0.642965
TNBC 80903	3.89225	79.1316	448.326	46.5026	0.843562	5.92725	0	0	3.89408	3.5952	1.284	1.284
TNBC 80904	1.75637	33.5919	88.25	11.3871	3.38865	22.1327	36.2976	12.6894
TNBC 80905	3.11518	149.59	39.8051	18.2975	3.49965	3.14317	1.71446	1.14297	3.8928	6.42211	36.7345	4.36704
TNBC D44294	3.89162	333.794	281.631	106.125	3.48165	69.5074	14.6482	12.0633
TNBC D44301	3.68016	88.8549	254.609	10.0539	3.88846	62.7498	17.7448	10.8012	3.83033	19.5806	19.3195	5.74363
TNBC 107735	3.88267	61.5556	586.452	71.0851	4.27431	3.50934	4.67912	1.40373	4.27485	15.2052	12.3981	6.08208
TNBC WD262	2.21026	1.35731	99.0834	1.35731	3.88766	15.9479	4.88726	2.82946	2.01118	13.9222	60.661	5.96665
MBC 69928	3.79397	54.0331	152.347	6.32582	5.52309	4.70751	19.1922	0.362116	5.38018	47.3962	140.888	4.83255
MBC 82424	5.06038	213.225	641.059	339.698	5.83606	29.1293	3.25562	1.37079	8.17439	42.939	28.993	1.22333
MBC 89165	3.88792	25.7207	42.9535	1.80045	5.42211	49.4273	4.42633	3.50417	5.04949	70.8982	46.3413	19.2099
MBC 89789	5.44515	257.844	623.858	193.567	6.22483	67.793	122.895	49.3186	5.82892	10.9797	64.6775	7.03389
MBC MAD09-008	5.05563	162.195	230.238	43.9114	4.66744	56.7763	51.4201	31.709	5.83694	9.25142	37.8623	5.99629
MBC MAD11-398	5.80607	140.026	392.004	60.9707	4.99275	147.013	22.4325	18.2264	4.63083	77.524	44.9164	32.1757
MBC MAD11-715	5.8115	277.897	636.496	174.998	7.75559	23.4669	36.2319	16.1174	6.17702	8.58019	25.9025	3.23781
MBC003 J2	5.83704	732.05	109.473	18.3312	5.4493	24.9574	27.1595	11.7446	5.82983	40.3099	8.74812	5.66055
specimens highlighted in yellow denote specimens subjected to proteomic analysis
