## Supplementary material for "Proteomic Analysis of Breast Cancer Subtypes Identifies Stromal Protein Profiles that Contribute to Aggressive Malignant Behavior": Suppl Table 6

### Sheet: Sheet1
Supplementary Table S6: ZenoTOF 80 variable window isolation scheme
Precursor Ion Start Mass (Da)	Precursor Ion Stop Mass (Da)
399.5	411.5
405.5	417.5
416.5	427.5
426.5	436.5
435.5	445.5
444.5	453.5
452.5	461.5
460.5	468.5
467.5	475.5
474.5	481.5
480.5	487.5
486.5	493.5
492.5	499.5
498.5	505.5
504.5	511.5
510.5	517.5
516.5	523.5
522.5	528.5
527.5	533.5
532.5	538.5
537.5	543.5
542.5	548.5
547.5	553.5
552.5	558.5
557.5	563.5
562.5	568.5
567.5	573.5
572.5	578.5
577.5	583.5
582.5	588.5
587.5	593.5
592.5	598.5
597.5	602.5
601.5	606.5
605.5	610.5
609.5	615.5
614.5	620.5
619.5	625.5
624.5	630.5
629.5	635.5
634.5	640.5
639.5	645.5
644.5	650.5
649.5	655.5
654.5	660.5
659.5	665.5
664.5	670.5
669.5	675.5
674.5	681.5
680.5	687.5
686.5	693.5
692.5	699.5
698.5	705.5
704.5	711.5
710.5	717.5
716.5	724.5
723.5	731.5
730.5	738.5
737.5	745.5
744.5	752.5
751.5	759.5
758.5	767.5
766.5	775.5
774.5	783.5
782.5	791.5
790.5	800.5
799.5	809.5
808.5	818.5
817.5	828.5
827.5	839.5
838.5	850.5
849.5	861.5
860.5	873.5
872.5	887.5
886.5	901.5
900.5	917.5
916.5	936.5
935.5	955.5
954.5	976.5
975.5	1000.5
